# The bacterial hitchhiker’s guide to COI: Universal primer-based COI capture probes fail to exclude bacterial DNA, but 16S capture leaves metazoa behind

**DOI:** 10.1101/2021.11.28.470224

**Authors:** Sanni Hintikka, Jeanette E.L. Carlsson, Jens Carlsson

## Abstract

Environmental DNA (eDNA) metabarcoding from water samples has, in recent years, shown great promise for biodiversity monitoring. However, universal primers targeting the *cytochrome oxidase I (COI)* marker gene popular in metazoan studies have displayed high levels of nontarget amplification. To date, enrichment methods bypassing amplification have not been able to match the detection levels of conventional metabarcoding. This study evaluated the use of universal metabarcoding primers as capture probes to either isolate target DNA or to remove nontarget DNA, prior to amplification, by using biotinylated versions of universal metazoan and bacterial barcoding primers, namely metazoan *COI* (mlCOIintF) and bacterial *16S* (515F). Additionally, each step of the protocol was assessed by amplifying for both metazoan *COI* (mlCOIintF/jgHCO2198) and bacterial *16S* (515F/806R) to investigate the effect on the metazoan and bacterial communities. Bacterial read abundance increased significantly in response to the captures (*COI* library), while the quality of the captured DNA was also improved. The metazoan-based probe captured bacterial DNA in a range that was also amplifiable with the *16S* primers, demonstrating the ability of universal capture probes to isolate larger fragments of DNA from eDNA. Although the use of the tested *COI* probe cannot be recommended for metazoan enrichment, based on the experimental results, the concept of capturing longer fragments could be applied to metazoan metabarcoding. By using a truly conserved site without a high-level taxonomic resolution as a target for capture, it may be possible to isolate DNA fragments large enough to span over a nearby barcoding region (e.g., *COI*), which can then be processed through a conventional metabarcoding-by-amplification protocol.
