## Supplementary material for "The bacterial hitchhiker’s guide to COI: Universal primer-based COI capture probes fail to exclude bacterial DNA, but 16S capture leaves metazoa behind": Metadata_all.csv

	sample_id	F_tag	R_tag	template_type	sample_type	marker	Reef_site	demultiplexed	filtered	denoisedF	denoisedR	merged	nonchim	input	eDNA_sample	PCR_conc	step_id	reads	perc_passed
1	A1_COI	F1	R1	raw_eDNA	DNA	COI	Small_outcrop	167176	144328	143259	142983	136462	104580	167176	A	17.3	S1	104350	0.624192468
2	A2_COI	F1	R2	AMPure	DNA	COI	Small_outcrop	152569	136407	135323	135196	129258	97571	152569	A	13.2	S2	97350	0.638071954
3	A3_COI	F1	R3	COI_capt.	DNA	COI	Small_outcrop	135994	125241	124069	123912	118373	89375	135994	A	16.6	S3	89259	0.656345133
4	A4_COI	F1	R4	COI_eluent	DNA	COI	Small_outcrop	125416	114978	113823	113737	108742	81382	125416	A	13.1	S4	81123	0.646831345
5	A5_COI	F1	R5	16S_capt.	DNA	COI	Small_outcrop	134909	123398	122053	121883	115924	85092	134909	A	20.7	S5	84941	0.629617001
6	A6_COI	F1	R6	16S_eluent	DNA	COI	Small_outcrop	61444	56516	56159	56024	53615	41626	61444	A	2.84	S6	41576	0.676648656
7	B1_COI	F2	R1	raw_eDNA	DNA	COI	Small_outcrop	160990	146923	146163	145935	140857	119870	160990	B	20.3	S1	119779	0.744015156
8	B2_COI	F2	R2	AMPure	DNA	COI	Small_outcrop	153141	132866	132163	132047	127460	107257	153141	B	12.7	S2	107119	0.699479565
9	B3_COI	F2	R3	COI_capt.	DNA	COI	Small_outcrop	132931	121602	120934	120784	116109	98927	132931	B	13.8	S3	98833	0.743490984
10	B4_COI	F2	R4	COI_eluent	DNA	COI	Small_outcrop	117958	107675	107079	106942	103286	88136	117958	B	9.85	S4	88043	0.746392784
11	B5_COI	F2	R5	16S_capt.	DNA	COI	Small_outcrop	139090	126695	125946	125875	121234	103862	139090	B	13.3	S5	103808	0.746336904
12	B6_COI	F2	R6	16S_eluent	DNA	COI	Small_outcrop	81778	74545	74168	74079	71827	60592	81778	B	10.9	S6	60545	0.740358043
13	C1_COI	F3	R1	raw_eDNA	DNA	COI	Small_outcrop	169170	155782	154594	154499	149652	118666	169170	C	20.5	S1	118461	0.700248271
14	C2_COI	F3	R2	AMPure	DNA	COI	Small_outcrop	157185	140872	139745	139819	135360	103736	157185	C	12.5	S2	103520	0.658587015
15	C3_COI	F3	R3	COI_capt.	DNA	COI	Small_outcrop	111979	100652	99879	99736	96207	75372	111979	C	15.1	S3	75245	0.671956349
16	C4_COI	F3	R4	COI_eluent	DNA	COI	Small_outcrop	115902	106302	105389	105361	102047	79645	115902	C	13.2	S4	79479	0.685743128
17	C5_COI	F3	R5	16S_capt.	DNA	COI	Small_outcrop	129956	119089	117852	117792	113503	85575	129956	C	18.6	S5	85467	0.657661055
18	C6_COI	F3	R6	16S_eluent	DNA	COI	Small_outcrop	91283	83725	83028	83005	80805	62164	91283	C	17.3	S6	61993	0.679129739
19	D1_COI	F4	R1	raw_eDNA	DNA	COI	Small_outcrop	153729	131810	130912	130551	123371	103517	153729	D	21.2	S1	103461	0.673008996
20	D2_COI	F4	R2	AMPure	DNA	COI	Small_outcrop	149464	121443	120445	120422	113849	94321	149464	D	15.3	S2	94258	0.630640154
21	D3_COI	F4	R3	COI_capt.	DNA	COI	Small_outcrop	125812	107876	107008	106863	100360	84006	125812	D	16.7	S3	83972	0.667440308
22	D4_COI	F4	R4	COI_eluent	DNA	COI	Small_outcrop	109751	86914	86259	86133	81434	67919	109751	D	14.2	S4	67872	0.618418055
23	D5_COI	F4	R5	16S_capt.	DNA	COI	Small_outcrop	136041	116760	115802	115527	108658	90236	136041	D	20.2	S5	90192	0.662976603
24	D6_COI	F4	R6	16S_eluent	DNA	COI	Small_outcrop	55786	47014	46748	46613	44135	37275	55786	D	2.2	S6	37247	0.667676478
25	E1_COI	F5	R1	raw_eDNA	DNA	COI	Small_outcrop	136827	124990	124207	124074	119593	93743	136827	E	21.1	S1	93585	0.683965884
26	E2_COI	F5	R2	AMPure	DNA	COI	Small_outcrop	128048	114379	113656	113512	109494	84206	128048	E	13.9	S2	84079	0.656620955
27	E3_COI	F5	R3	COI_capt.	DNA	COI	Small_outcrop	102505	94166	93482	93364	89629	70163	102505	E	12.7	S3	70062	0.683498366
28	E4_COI	F5	R4	COI_eluent	DNA	COI	Small_outcrop	90057	82244	81675	81618	78563	61597	90057	E	7.01	S4	61487	0.682756476
29	E5_COI	F5	R5	16S_capt.	DNA	COI	Small_outcrop	99678	87984	87398	87223	83854	65354	99678	E	18.6	S5	65280	0.654908806
30	E6_COI	F5	R6	16S_eluent	DNA	COI	Small_outcrop	49425	45354	45158	45099	43623	34355	49425	E	2.27	S6	34319	0.6943652
31	EB_COI	F10	R7	EB	control	COI	NA	2557	2371	2362	2361	2288	1639	NA	NA	NA	NA	NA	NA
32	F1_COI	F6	R1	raw_eDNA	DNA	COI	Reef_proper	164365	151204	150170	150008	144110	116078	164365	F	20.3	S1	115708	0.703969823
33	F2_COI	F6	R2	AMPure	DNA	COI	Reef_proper	156731	140086	139090	139074	133649	106238	156731	F	16.2	S2	105957	0.676043667
34	F3_COI	F6	R3	COI_capt.	DNA	COI	Reef_proper	123388	113974	113217	113076	108482	86094	123388	F	15.4	S3	85849	0.69576458
35	F4_COI	F6	R4	COI_eluent	DNA	COI	Reef_proper	117646	108248	107629	107473	103562	83841	117646	F	9.68	S4	83632	0.710878398
36	F5_COI	F6	R5	16S_capt.	DNA	COI	Reef_proper	132431	121648	120888	120652	115385	91290	132431	F	20.4	S5	91042	0.687467436
37	F6_COI	F6	R6	16S_eluent	DNA	COI	Reef_proper	83287	74363	73951	73788	71399	57560	83287	F	13.1	S6	57401	0.689195193
38	G1_COI	F7	R1	raw_eDNA	DNA	COI	Reef_proper	176111	162832	161908	161829	155703	119525	176111	G	21.1	S1	119433	0.678168882
39	G2_COI	F7	R2	AMPure	DNA	COI	Reef_proper	166768	150012	149171	149151	143669	108656	166768	G	17.8	S2	108589	0.651138108
40	G3_COI	F7	R3	COI_capt.	DNA	COI	Reef_proper	136099	125947	125188	124971	119849	89298	136099	G	15.8	S3	89205	0.655441994
41	G4_COI	F7	R4	COI_eluent	DNA	COI	Reef_proper	129838	119577	118903	118761	114497	86250	129838	G	14.5	S4	86125	0.663326607
42	G5_COI	F7	R5	16S_capt.	DNA	COI	Reef_proper	139720	128930	128164	128015	122846	94642	139720	G	17.2	S5	94540	0.676638992
43	G6_COI	F7	R6	16S_eluent	DNA	COI	Reef_proper	89320	82618	82273	82169	79835	61168	89320	G	4.47	S6	61072	0.683743842
44	H1_COI	F8	R1	raw_eDNA	DNA	COI	Reef_proper	181592	167076	165774	165563	158001	131910	181592	H	19.2	S1	131795	0.725775365
45	H2_COI	F8	R2	AMPure	DNA	COI	Reef_proper	173705	155998	154728	154837	147865	121966	173705	H	15.5	S2	121852	0.701488155
46	H3_COI	F8	R3	COI_capt.	DNA	COI	Reef_proper	149852	138031	136915	136826	130188	107976	149852	H	14.9	S3	107872	0.719856925
47	H4_COI	F8	R4	COI_eluent	DNA	COI	Reef_proper	132911	122084	121057	120952	115487	95638	132911	H	11.5	S4	95530	0.718751646
48	H5_COI	F8	R5	16S_capt.	DNA	COI	Reef_proper	158268	145194	143794	143585	136520	110692	158268	H	16.3	S5	110610	0.698877853
49	H6_COI	F8	R6	16S_eluent	DNA	COI	Reef_proper	68414	63065	62708	62587	59947	50265	68414	H	2.19	S6	50188	0.73359254
50	I1_COI	F9	R1	raw_eDNA	DNA	COI	Reef_proper	134286	123688	123153	123134	120015	106685	134286	I	24.3	S1	106619	0.793969587
51	I2_COI	F9	R2	AMPure	DNA	COI	Reef_proper	124860	112090	111585	111623	108686	95069	124860	I	16.8	S2	95012	0.760948262
52	I3_COI	F9	R3	COI_capt.	DNA	COI	Reef_proper	94296	86876	86477	86378	83727	73006	94296	I	17.8	S3	72965	0.773786799
53	I4_COI	F9	R4	COI_eluent	DNA	COI	Reef_proper	87260	80174	79790	79797	77707	68335	87260	I	11.8	S4	68303	0.782752693
54	I5_COI	F9	R5	16S_capt.	DNA	COI	Reef_proper	103942	95441	94974	94937	92208	80354	103942	I	13.8	S5	80325	0.772786746
55	I6_COI	F9	R6	16S_eluent	DNA	COI	Reef_proper	52147	48041	47897	47866	46763	41310	52147	I	2.83	S6	41257	0.791167277
56	J1_COI	F10	R1	raw_eDNA	DNA	COI	Reef_proper	160561	148245	147485	147499	143394	113893	160561	J	16.3	S1	113753	0.708472169
57	J2_COI	F10	R2	AMPure	DNA	COI	Reef_proper	146227	131225	130572	130607	127098	98628	146227	J	12.4	S2	98522	0.67376066
58	J3_COI	F10	R3	COI_capt.	DNA	COI	Reef_proper	115916	106774	106243	106231	102962	81142	115916	J	13.9	S3	81028	0.699023431
59	J4_COI	F10	R4	COI_eluent	DNA	COI	Reef_proper	113949	104594	104131	104125	101505	81031	113949	J	5.14	S4	80941	0.71032655
60	J5_COI	F10	R5	16S_capt.	DNA	COI	Reef_proper	127666	117797	117248	117184	113866	89549	127666	J	12.2	S5	89479	0.700883556
61	J6_COI	F10	R6	16S_eluent	DNA	COI	Reef_proper	77878	71706	71466	71388	69693	54635	77878	J	9.9	S6	54582	0.700865456
62	NTC1_COI	F1	R7	NTC	control	COI	Reef_proper	3184	2934	2890	2879	2739	1851	NA	NA	NA	NA	NA	NA
63	NTC2_COI	F3	R7	NTC	control	COI	Reef_proper	2718	2511	2469	2469	2390	1599	NA	NA	NA	NA	NA	NA
64	NTC3_COI	F6	R7	NTC	control	COI	Reef_proper	2245	2063	2039	2040	1926	1376	NA	NA	NA	NA	NA	NA
65	PC2_COI	F2	R7	AMPure	control	COI	Reef_proper	2331	2106	2090	2092	1995	1589	NA	NA	NA	NA	NA	NA
66	PC3_COI	F4	R7	COI_capt.	control	COI	Reef_proper	2320	2004	1982	1969	1865	1362	NA	NA	NA	NA	NA	NA
67	PC4_COI	F5	R7	COI_eluent	control	COI	Reef_proper	2019	1833	1813	1814	1742	1219	NA	NA	NA	NA	NA	NA
68	PC5_COI	F7	R7	16S_capt.	control	COI	Reef_proper	2723	2473	2454	2458	2349	1487	NA	NA	NA	NA	NA	NA
69	PC6_COI	F8	R7	16S_eluent	control	COI	Reef_proper	2814	2616	2577	2575	2454	1789	NA	NA	NA	NA	NA	NA
70	A1_16S	F1	R1	raw_eDNA	DNA	16S	Small_outcrop	142155	122813	121493	121244	109494	78539	142155	A	35.1	S1	77598	0.545868946
71	A2_16S	F1	R2	AMPure	DNA	16S	Small_outcrop	159306	146833	145387	145229	134416	98353	159306	A	43.9	S2	97318	0.610887223
72	A3_16S	F1	R3	COI_capt.	DNA	16S	Small_outcrop	128647	119237	118289	118018	110628	83536	128647	A	42.1	S3	82710	0.642922105
73	A4_16S	F1	R4	COI_eluent	DNA	16S	Small_outcrop	99811	92666	91807	91575	85052	62978	99811	A	43.9	S4	62257	0.623748885
74	A5_16S	F1	R5	16S_capt.	DNA	16S	Small_outcrop	141011	130547	129411	129160	120238	91672	141011	A	51	S5	90619	0.642637808
75	A6_16S	F1	R6	16S_eluent	DNA	16S	Small_outcrop	147044	136708	134909	134706	122999	86470	147044	A	19.4	S6	85477	0.581302195
76	B1_16S	F2	R1	raw_eDNA	DNA	16S	Small_outcrop	161089	149002	147279	147218	135042	99065	161089	B	47.9	S1	98822	0.613462123
77	B2_16S	F2	R2	AMPure	DNA	16S	Small_outcrop	159794	142850	141630	141415	131521	99530	159794	B	35.8	S2	98575	0.616887993
78	B3_16S	F2	R3	COI_capt.	DNA	16S	Small_outcrop	139492	129348	128375	128170	120706	93758	139492	B	35.2	S3	93042	0.667005993
79	B4_16S	F2	R4	COI_eluent	DNA	16S	Small_outcrop	111316	103281	102403	102139	95281	72520	111316	B	38.1	S4	71839	0.645360954
80	B5_16S	F2	R5	16S_capt.	DNA	16S	Small_outcrop	157554	145657	144489	144136	135015	105958	157554	B	41.3	S5	104786	0.665079909
81	B6_16S	F2	R6	16S_eluent	DNA	16S	Small_outcrop	141352	130573	129205	129055	119457	91290	141352	B	45.1	S6	90438	0.639807007
82	C1_16S	F3	R1	raw_eDNA	DNA	16S	Small_outcrop	136366	125099	123603	123359	112689	81036	136366	C	43.4	S1	80759	0.592222401
83	C2_16S	F3	R2	AMPure	DNA	16S	Small_outcrop	133092	121763	120346	120215	111092	81457	133092	C	36.8	S2	80864	0.607579719
84	C3_16S	F3	R3	COI_capt.	DNA	16S	Small_outcrop	113137	100531	99636	99320	92467	70363	113137	C	35	S3	69947	0.61825044
85	C4_16S	F3	R4	COI_eluent	DNA	16S	Small_outcrop	91281	83721	82836	82684	76723	57189	91281	C	39.2	S4	56696	0.621115018
86	C5_16S	F3	R5	16S_capt.	DNA	16S	Small_outcrop	126901	116526	115454	115089	106978	81511	126901	C	47.5	S5	80825	0.636913815
87	C6_16S	F3	R6	16S_eluent	DNA	16S	Small_outcrop	117522	108195	106801	106629	98165	73723	117522	C	45.6	S6	73139	0.622343051
88	D1_16S	F4	R1	raw_eDNA	DNA	16S	Small_outcrop	125146	95551	94531	94586	85566	57628	125146	D	53	S1	57450	0.459063813
89	D2_16S	F4	R2	AMPure	DNA	16S	Small_outcrop	118010	83578	82758	82856	75787	51828	118010	D	41.3	S2	51224	0.43406491
90	D3_16S	F4	R3	COI_capt.	DNA	16S	Small_outcrop	96963	71410	70851	70796	65569	46376	96963	D	41.8	S3	45763	0.471963532
91	D4_16S	F4	R4	COI_eluent	DNA	16S	Small_outcrop	77484	48611	48165	48154	43995	30479	77484	D	43.5	S4	30111	0.388609261
92	D5_16S	F4	R5	16S_capt.	DNA	16S	Small_outcrop	113528	84703	84011	83896	77168	55610	113528	D	51	S5	54847	0.483114298
93	D6_16S	F4	R6	16S_eluent	DNA	16S	Small_outcrop	118522	87553	86516	86550	78223	52762	118522	D	14.4	S6	52168	0.44015457
94	E1_16S	F5	R1	raw_eDNA	DNA	16S	Small_outcrop	150347	138699	136950	136777	125211	91084	150347	E	50	S1	90857	0.60431535
95	E2_16S	F5	R2	AMPure	DNA	16S	Small_outcrop	146341	134463	132937	132794	122646	89894	146341	E	43.9	S2	88978	0.608018259
96	E3_16S	F5	R3	COI_capt.	DNA	16S	Small_outcrop	130232	120212	119120	118770	111291	84574	130232	E	34.8	S3	83852	0.643866331
97	E4_16S	F5	R4	COI_eluent	DNA	16S	Small_outcrop	97192	89852	88927	88752	81947	60526	97192	E	37	S4	59715	0.61440242
98	E5_16S	F5	R5	16S_capt.	DNA	16S	Small_outcrop	134814	118356	117280	116980	108398	84011	134814	E	43.3	S5	83144	0.6167312
99	E6_16S	F5	R6	16S_eluent	DNA	16S	Small_outcrop	119078	110022	108589	108351	98920	72271	119078	E	5.85	S6	71550	0.600866659
100	EB_16S	F10	R7	EB	control	16S	NA	79733	74512	74129	74143	72551	65420	NA	NA	NA	NA	NA	NA
101	F1_16S	F6	R1	raw_eDNA	DNA	16S	Reef_proper	122244	113870	112880	112843	106027	86062	122244	F	54	S1	85934	0.702971107
102	F2_16S	F6	R2	AMPure	DNA	16S	Reef_proper	111785	103419	102752	102604	97294	80112	111785	F	44.5	S2	79572	0.711830747
103	F3_16S	F6	R3	COI_capt.	DNA	16S	Reef_proper	102352	95497	94929	94766	90359	74583	102352	F	48.8	S3	74106	0.724030796
104	F4_16S	F6	R4	COI_eluent	DNA	16S	Reef_proper	90808	84377	83837	83745	79790	66860	90808	F	49.4	S4	66474	0.732028015
105	F5_16S	F6	R5	16S_capt.	DNA	16S	Reef_proper	124712	116120	115402	115175	109896	91969	124712	F	56	S5	90340	0.724388992
106	F6_16S	F6	R6	16S_eluent	DNA	16S	Reef_proper	107903	96949	96193	96147	90547	74899	107903	F	53	S6	74425	0.689739859
107	G1_16S	F7	R1	raw_eDNA	DNA	16S	Reef_proper	140477	131128	130002	130003	121548	97661	140477	G	62.7	S1	97470	0.693850239
108	G2_16S	F7	R2	AMPure	DNA	16S	Reef_proper	135629	125817	125023	124886	117942	96605	135629	G	54	S2	95786	0.706235392
109	G3_16S	F7	R3	COI_capt.	DNA	16S	Reef_proper	116634	108859	108193	108081	102626	84271	116634	G	52	S3	83610	0.716857863
110	G4_16S	F7	R4	COI_eluent	DNA	16S	Reef_proper	93969	87901	87328	87253	82584	67619	93969	G	58	S4	67045	0.713479977
111	G5_16S	F7	R5	16S_capt.	DNA	16S	Reef_proper	134971	125868	125077	124931	118384	97459	134971	G	59	S5	94743	0.701950789
112	G6_16S	F7	R6	16S_eluent	DNA	16S	Reef_proper	133838	125067	124066	123920	116453	95101	133838	G	40.9	S6	94357	0.705009041
113	H1_16S	F8	R1	raw_eDNA	DNA	16S	Reef_proper	148858	137069	135549	135317	123401	82819	148858	H	52	S1	82738	0.555818297
114	H2_16S	F8	R2	AMPure	DNA	16S	Reef_proper	147920	135715	134476	134274	123874	84222	147920	H	40.7	S2	83453	0.564176582
115	H3_16S	F8	R3	COI_capt.	DNA	16S	Reef_proper	120923	111710	110727	110613	103310	72598	120923	H	42	S3	71931	0.594849615
116	H4_16S	F8	R4	COI_eluent	DNA	16S	Reef_proper	102262	94209	93361	93204	86386	59652	102262	H	44.6	S4	59074	0.577673036
117	H5_16S	F8	R5	16S_capt.	DNA	16S	Reef_proper	144290	132909	131729	131432	122052	88276	144290	H	47.1	S5	87437	0.60598101
118	H6_16S	F8	R6	16S_eluent	DNA	16S	Reef_proper	142065	131500	129712	129651	117285	76590	142065	H	11.2	S6	75875	0.53408651
119	I1_16S	F9	R1	raw_eDNA	DNA	16S	Reef_proper	88661	82091	81257	81177	74508	52676	88661	I	44.7	S1	52650	0.593834944
120	I2_16S	F9	R2	AMPure	DNA	16S	Reef_proper	92405	85135	84330	84278	78295	56093	92405	I	37.9	S2	56002	0.606049456
121	I3_16S	F9	R3	COI_capt.	DNA	16S	Reef_proper	78219	72560	72038	71853	67241	49711	78219	I	42.3	S3	49644	0.634679554
122	I4_16S	F9	R4	COI_eluent	DNA	16S	Reef_proper	62464	57790	57286	57253	53047	38430	62464	I	43.4	S4	38339	0.613777536
123	I5_16S	F9	R5	16S_capt.	DNA	16S	Reef_proper	90453	83550	82883	82699	76989	57057	90453	I	48.2	S5	56879	0.628823809
124	I6_16S	F9	R6	16S_eluent	DNA	16S	Reef_proper	92699	86016	84997	84888	77531	53190	92699	I	21.5	S6	53062	0.572411784
125	J1_16S	F10	R1	raw_eDNA	DNA	16S	Reef_proper	141677	131715	130266	130146	119710	88515	141677	J	40.5	S1	88262	0.622980441
126	J2_16S	F10	R2	AMPure	DNA	16S	Reef_proper	139896	129388	128176	128068	118969	89607	139896	J	34.9	S2	88018	0.629167381
127	J3_16S	F10	R3	COI_capt.	DNA	16S	Reef_proper	122293	113416	112560	112355	105435	82574	122293	J	37.3	S3	81311	0.664886788
128	J4_16S	F10	R4	COI_eluent	DNA	16S	Reef_proper	106855	99311	98427	98169	91431	69281	106855	J	30.2	S4	68186	0.638117075
129	J5_16S	F10	R5	16S_capt.	DNA	16S	Reef_proper	143389	133185	132107	131777	122952	94908	143389	J	43.1	S5	93398	0.651360983
130	J6_16S	F10	R6	16S_eluent	DNA	16S	Reef_proper	134801	125163	123837	123758	114785	88502	134801	J	40.6	S6	86972	0.645188092
131	NTC1_16S	F1	R7	NTC	control	16S	NA	53881	49978	49670	49664	48050	39231	NA	NA	NA	NA	NA	NA
132	NTC2_16S	F3	R7	NTC	control	16S	NA	38480	35539	35306	35202	33778	25577	NA	NA	NA	NA	NA	NA
133	NTC3_16S	F6	R7	NTC	control	16S	NA	35129	32836	32661	32570	31586	27707	NA	NA	NA	NA	NA	NA
134	PC2_16S	F2	R7	AMPure	control	16S	NA	44131	40984	40725	40597	39085	32360	NA	NA	NA	NA	NA	NA
135	PC3_16S	F4	R7	COI_capt.	control	16S	NA	44500	35111	34944	34911	33685	27370	NA	NA	NA	NA	NA	NA
136	PC4_16S	F5	R7	COI_eluent	control	16S	NA	46098	42700	42415	42410	40982	36290	NA	NA	NA	NA	NA	NA
137	PC5_16S	F7	R7	16S_capt.	control	16S	NA	48310	44451	44312	44223	43159	37406	NA	NA	NA	NA	NA	NA
138	PC6_16S	F8	R7	16S_eluent	control	16S	NA	55484	51485	51213	51174	49561	43985	NA	NA	NA	NA	NA	NA
